# Synergic microRNAs suppress human glioblastoma progression by modulating clinically relevant targets

**DOI:** 10.1101/2025.03.27.645741

**Authors:** Silvia Rancati, Rui C. Pereira, Michele Schlich, Stefania Sgroi, Silvia Beatini, Letizia La Rosa, Lidia Giantomasi, Roberta Pelizzoli, Clarissa Braccia, Carlotta Spattini, Kiril Tuntevski, Amanda Lo Van, Meritxell Pons-Espinal, Annalisa Palange, Adriana Bajetto, Antonio Daga, Andrea Armirotti, Tullio Florio, Paolo Decuzzi, Davide De Pietri Tonelli

## Abstract

Glioblastoma (GBM) is a highly aggressive brain tumor characterized by therapy-resistant glioma stem-like cells (GSCs) and extensive infiltration into surrounding brain tissue. MicroRNAs (miRNAs) are post-transcriptional regulators of oncogenic pathways, but their tumor-suppressive function is frequently lost in GBM. This study explores a multimodal therapeutic approach by restoring a combination of miRNAs to exploit their synergistic effects against GBM. Using patient-derived GBM cells cultured under stem cell-permissive conditions, we demonstrate that miRNA restoration reduces tumor growth, limits invasiveness, stemness and enhances sensitivity to temozolomide. *In vivo* studies in an orthotopic xenograft mouse model of GBM confirm the therapeutic efficacy and low toxicity of the nanoformulated miRNAs, following local injection. Multi-omics and computational analyses on different GBM subtypes reveal that these miRNAs synergistically suppress tumor-promoting extracellular matrix interactions, particularly through the collagen pathway, and downregulate genes associated with GBM progression. The identified miRNA targets correlate with glioma grade and poor patient prognosis, further underscoring their therapeutic potential. These findings highlight the promise of combinatorial miRNA therapy as a novel strategy for GBM treatment and suggest new molecular targets for theragnostic development.
