## supplemental table 1 for "Synergic microRNAs suppress human glioblastoma progression by modulating clinically relevant targets"

### Sheet: Average
Supplementary Table 1. TPM values from small RNA seq of patient-derived glioma cells (GG3, grade III; GBM1, GBM2 grade IV) and healthy brain samples (Hipp: hippocampus; PFC: prefrontal cortex)
miR expression (TPM)	GG3	GBM1	GBM2	Hipp	PFC
'hsa-miR-124-3p'	0	0	0	1342.61	1700.52
'hsa-miR-127-3p'	0.71806	0.309115	1.19555	168.452	81.0667
'hsa-miR-134-5p'	0.294468	0	0.23304	168.452	81.0667
hsa-miR-135a-5p'	0	0	0	49.5894	288.129
'hsa-miR-139-5p'	0	0	0	7587.8	7616.08
'hsa-miR-218-5p'	0	0	0.390627	9219.1	4748.64
'hsa-miR-370-3p'	0.692869	0.667122	0.365496	4917.18	3100.8
'hsa-miR-376b-3p'	0	0	0	0.377365	0.286763
'hsa-miR-382-5p'	0.264475	0.159887	0.270165	981.998	638.382
'hsa-miR-411-5p'	0.0677839	0.102328	0.699469	2175.07	1740.47
'hsa-miR-708-5p'	0	0	0	234.632	278.775

### Sheet: statistics
Supplementary Table 1. Statistics of miRNA expression from small RNA seq of: patient-derived glioma cells (GG3, grade III; GBM1, GBM2 grade IV) versus healthy brain samples (Hipp: hippocampus; PFC: prefrontal cortex)
	GG3 vs Hipp	GG3 vs PFC	GBM1 vs Hipp	GBM1 vs PFC	GBM2 vs Hipp	GBM2 vs PFC			GG3 vs Hipp	GG3 vs PFC	GBM1 vs Hipp	GBM1 vs PFC	GBM2 vs Hipp	GBM2 vs PFC
'hsa-miR-124-3p'	0.00156007	0.00129094	0.00956362	0.00830911	0.00156007	0.00129094		'hsa-miR-124-3p'	*	*	*	*	*	*
'hsa-miR-127-3p'	0.0130379	0.00051339	0.0454241	0.00411694	0.013164	0.000524736		'hsa-miR-127-3p'	*	*	*	*	*	*
'hsa-miR-134-5p'	0.0129259	0.000502136	0.0452167	0.00406865	0.0129096	0.000500304		'hsa-miR-134-5p'	*	*	*	*	*	*
hsa-miR-135a-5p'	0.0521694	0.0099985	0.12435	0.0376464	0.0521694	0.0099985		hsa-miR-135a-5p'	0.0521694	*	0.12435	*	0.0521694	*
'hsa-miR-139-5p'	0.000923532	0.00364903	0.00647758	0.0179421	0.000923532	0.00364903		'hsa-miR-139-5p'	*	*	*	*	*	*
'hsa-miR-218-5p'	0.0035795	0.0060665	0.017689	0.0260949	0.00358006	0.00606829		'hsa-miR-218-5p'	*	*	*	*	*	*
'hsa-miR-370-3p'	5.88306e-06	0.00201129	0.000147704	0.0115465	5.8814e-06	0.00201049		'hsa-miR-370-3p'	*	*	*	*	*	*
'hsa-miR-376b-3p'	0.0458446	0.134829	0.113384	0.243314	0.0458446	0.134829		'hsa-miR-376b-3p'	*	0.134829	0.113384	0.243314	*	0.134829
'hsa-miR-382-5p'	0.00227125	0.00540392	0.0126313	0.0239558	0.0022713	0.00540407		'hsa-miR-382-5p'	*	*	*	*	*	*
'hsa-miR-411-5p'	0.00589905	0.000882077	0.0255643	0.00626033	0.0059052	0.000883308		'hsa-miR-411-5p'	*	*	*	*	*	*
'hsa-miR-708-5p'	0.00113651	0.00140964	0.00755845	0.00887009	0.00113651	0.00140964		'hsa-miR-708-5p'	*	*	*	*	*	*
Note: all significant values are highlighted in yellow (p-value<0.05, t-test)								Note: all significant values are highlighted in yellow (p-value<0.05, t-test)
