## supplemental table 4 for "Synergic microRNAs suppress human glioblastoma progression by modulating clinically relevant targets"

### Sheet: Correl. with grade
Suppl. Table 4. Correlation between expression of the 8 pool targets and glioma grade (TCGA LGG GBM dataset, statistic from Gliovis https://gliovis.bioinfo.cnio.es/)
JMJD6
Summary statistics	Sample_count	median	mad	mean	sd
II	226 (36.45%)	9.03	0.28	9.03	0.34
III	244 (39.35%)	9.09	0.34	9.11	0.43
IV	150 (24.19%)	9.14	0.43	9.15	0.39
TOTAL	620	9.07	0.34	9.09	0.39
Tukey's Honest Significant Difference	diff	lwr	upr	p.adj	Significance
IV-II	0.12	0.02	0.21	0.01	*
III-II	0.08	0	0.16	0.07	ns
IV-III	0.04	-0.06	0.13	0.61	ns
COL3A1
Summary statistics	Sample_count	median	mad	mean	sd
II	226 (36.45%)	6.87	1.57	7	1.82
III	244 (39.35%)	8.37	2.31	8.43	2.37
IV	150 (24.19%)	11.49	1.28	11.71	1.81
TOTAL	620	8.35	2.97	8.7	2.73
Tukey's Honest Significant Difference	diff	lwr	upr	p.adj	Significance
IV-II	4.71	4.2	5.22	0	***
III-II	3.28	2.78	3.78	0	***
IV-III	1.43	0.99	1.88	0	***
PCDH18
Summary statistics	Sample_count	median	mad	mean	sd
II	226 (36.45%)	7.81	0.96	7.87	0.93
III	244 (39.35%)	8.18	0.86	8.24	0.84
IV	150 (24.19%)	9.09	0.72	9.1	0.86
TOTAL	620	8.31	0.98	8.31	1
Tukey's Honest Significant Difference	diff	lwr	upr	p.adj	Significance
IV-II	1.23	1.01	1.44	0	***
IV-III	0.86	0.65	1.07	0	***
III-II	0.37	0.18	0.56	0	***
FOXS1
Summary statistics	median	mad	mean	sd
II	226 (36.45%)	4.24	0.95	4.29	0.97
III	244 (39.35%)	4.63	1.1	4.74	1.07
IV	150 (24.19%)	5.96	0.88	6	0.95
TOTAL	620	4.79	1.24	4.88	1.21
Tukey's Honest Significant Difference	diff	lwr	upr	p.adj	Significance
IV-II	1.72	1.47	1.97	0	***
IV-III	1.27	1.02	1.51	0	***
III-II	0.45	0.23	0.67	0	***
ITGA5
Summary statistics	median	mad	mean	sd
II	226 (36.45%)	7.99	0.88	8.05	0.94
III	244 (39.35%)	8.69	1.09	8.82	1.13
IV	150 (24.19%)	10.55	0.82	10.49	0.91
TOTAL	620	8.72	1.42	8.94	1.38
Tukey's Honest Significant Difference	diff	lwr	upr	p.adj	Significance
IV-II	2.44	2.19	2.69	0	***
IV-III	1.67	1.42	1.92	0	***
III-II	0.77	0.55	0.99	0	***
FN1
Summary statistics	Sample_count	median	mad	mean	sd
II	226 (36.45%)	12	0.81	12.15	0.9
III	244 (39.35%)	12.61	1.13	12.76	1.17
IV	150 (24.19%)	14.56	1.04	14.48	0.96
TOTAL	620	12.68	1.39	12.95	1.37
Tukey's Honest Significant Difference	diff	lwr	upr	p.adj	Significance
IV-II	2.33	2.08	2.59	0	***
IV-III	1.73	1.48	1.98	0	***
III-II	0.61	0.39	0.83	0	***
